# Comparative genomics of *Cryptococcus* and *Kwoniella* reveals pathogenesis evolution and contrasting karyotype dynamics via intercentromeric recombination or chromosome fusion

**DOI:** 10.1101/2023.12.27.573464

**Authors:** Marco A. Coelho, Márcia David-Palma, Terrance Shea, Katharine Bowers, Sage McGinley-Smith, Arman W. Mohammad, Andreas Gnirke, Andrey M. Yurkov, Minou Nowrousian, Sheng Sun, Christina A. Cuomo, Joseph Heitman

## Abstract

A large-scale comparative genomic analysis was conducted for the global human fungal pathogens within the *Cryptococcus* genus, compared to non-pathogenic *Cryptococcus* species, and related species from the sister genus *Kwoniella*. Chromosome-level genome assemblies were generated for multiple species of both genera, resulting in a dataset encompassing virtually all of their known diversity. Although *Cryptococcus* and *Kwoniella* have comparable genome sizes (about 19.2 and 22.9 Mb) and similar gene content, hinting at pre-adaptive pathogenic potential, our analysis found evidence in pathogenic *Cryptococcus* species of specific examples of gene gain (via horizontal gene transfer) and gene loss, which might represent evolutionary signatures of pathogenic development. Genome analysis also revealed a significant variation in chromosome number and structure between the two genera. By combining synteny analysis and experimental centromere validation, we found that most *Cryptococcus* species have 14 chromosomes, whereas most *Kwoniella* species have fewer (11, 8, 5 or even as few as 3). Reduced chromosome number in *Kwoniella* is associated with formation of giant chromosomes (up to 18 Mb) through repeated chromosome fusion events, each marked by a pericentric inversion and centromere loss. While similar chromosome inversion-fusion patterns were observed in all *Kwoniella* species with fewer than 14 chromosomes, no such pattern was detected in *Cryptococcus*. Instead, *Cryptococcus* species with less than 14 chromosomes, underwent chromosome reductions primarily through rearrangements associated with the loss of repeat-rich centromeres. Additionally, *Cryptococcus* genomes exhibited frequent interchromosomal translocations, including intercentromeric recombination facilitated by transposons shared between centromeres. Taken together, our findings advance our understanding of genomic changes possibly associated with pathogenicity in *Cryptococcus* and provide a foundation to elucidate mechanisms of centromere loss and chromosome fusion driving distinct karyotypes in closely related fungal species, including prominent global human pathogens.
