## Supplementary material for "Comparative genomics of *Cryptococcus* and *Kwoniella* reveals pathogenesis evolution and contrasting karyotype dynamics via intercentromeric recombination or chromosome fusion": S1 Appendix

### Sheet: S1 Appendix - index
S1 Appendix. Genome assembly, genomic features and information on raw sequencing data generated in this study.
	Sheet A. List of Cryptococcus and Kwoniella isolates used in this study and summary of genome assembly statistics and other genomic features
	Sheet B. Genome sequencing, assembly, and polishing approaches.
	Sheet C. NCBI accession numbers of each genome and raw read data generated and used in this study.
	Sheet D. Centromere coordinates and telomeric sequences
	Sheet E. Gene genomic coverage and GC content in Kwoniella species containing mini-chromosomes.

### Sheet: A
A. List of Cryptococcus and Kwoniella isolates used in this study and summary of genome assembly statistics and other genomic features. Genomes produced in this study are marked in grey.
	Species a	Isolate	locus_tag	Assembly Size (bp)b	ctgs	chrs.c	% GC	Genes	Proteins	tRNAs	rDNA array structure and copy number in assembly d	Type strain?	Isolated from	Genome reference
	Cryptococcus neoformans	H99	CNAG	18891193	14	14	48.23	7110	6962	144	(18S-5.8S-28S-5S)3 | chr. 2	yes	Clinical	Yadav V, et al. 2020. Proc Natl Acad Sci U S A, 117:7917-7928
	Cryptococcus deneoformans	JEC21	CNA00010	19051922	14	14	48.54	6766	6632	134	(18S-5.8S-28S-5S)5 | chr. 2	no	Progeny (F1 alpha progeny of JEC20a x B-4478alpha backcrossed 9x to JEC20a)	this study, and Loftus BJ, et al. 2005. Science 307:1321-4
	Cryptococcus bacillisporus	CA1280 (VGIII)	I312	17825526	14	14	48.01	6809	6696	108	(18S-5.8S-28S-5S)5 | chr. 4	no	Clinical	this study
	Cryptococcus decagattii	7685027 (VGVI)	IAS62	17768546	14	14	47.81	6672	6558	107	(18S-5.8S-28S-5S)5 | chr. 5	no	Clinical / Immunosuppressed, California (provided by R. Larsen, USC)	this study
	Cryptococcus gattii	WM276 (VGI)	IAS59	18044915	14	14	47.89	6754	6643	105	(18S-5.8S-28S-5S)5 | chr. 4	no	Environmental, plant, from debris of Eucalyptus tereticornis, New South Wales, Mt Annan National Park, Australia	this study
	Cryptococcus tetragattii	IND107 (VGIV)	I308	17799622	15	14**	47.9	6807	6646	153	(18S-5.8S-28S-5S)3 | ctgs. 4-5 (1)	no	Clinical	this study
	Cryptococcus sp.	MF34 (VGV)	D1P53	17886378	15	14**	47.89	6581	6467	108	(18S-5.8S-28S-5S)4 | ctgs. 14-15 (1)	yes	Miombo tree hole, Mutinondo wilderness area, Zambia, Africa	Farrer RA, et al. 2019. mBio, 10:e02306-19
	Cryptococcus deuterogattii	R265 (VGII)	CNBG	17550122	14	14	47.83	6552	6408	144	(18S-5.8S-28S-5S)3 | chr. 4	no	Clinical, human, from bronchial wash of male patient, Duncan, British Columbia, Canada	Ferrareze PAG, et al. 2021. G3, 11:jkaa070.
	Cryptococcus depauperatus	CBS7841	L203	16179376	8	8	44.8	6456	6342	98	(18S-5.8S-28S)6 | chr. 1	yes	Dead spider, Mississauga, Ontario, Canada	Passer AR, Clancey SA, et al. 2022. eLife, 11:e79114.
	Cryptococcus floricola	DSM27421	D9759	21699837	15	14***	53.52	8364	8182	134	(18S-5.8S-28S)10 | chr. 9 (2)	yes	Floral nectar, Echium leucophaeum, Canary Islands, Tenerife, Anaga mountain region, Chamorga, Spain	Passer AR, Coelho MA, et al. 2019. mBio, 10:e00764-19.
	Cryptococcus wingfieldii	CBS7118	D9760	20813371	14	14	53.46	8098	7917	135	(18S-5.8S-28S)7 | chr. 14 (2)	yes	Frass of scolytid beetles, in Olea europea subsp. Africana, near Stellenbosch, South Africa	Passer AR, Coelho MA, et al. 2019. mBio, 10:e00764-19.
	Cryptococcus amylolentus	CBS6039	L202	20254996	14	14	53.36	8497	8249	197	(18S-5.8S-28S)1 | chr. 9 (2)	yes	Frass of larvae of Enneadesmus forficulus (buprestid beetle), in Dombeya rotundifolia, Transvaal, South Africa	Sun S, et al. 2017. PLOS Biol, 15:e2002527.
a	Cryptococcus sp.	OR849	IAR50	19153593	14	14	53.4	7623	7439	136	(18S-5.8S-28S)4 | chr. 5 (2)	yes	Soil in Portugal, Setubal municipality, Parque Natural da Arrábida, Pedreira do Jaspe (Andrey Yurkov)	this study, and Yurkov AM, et al. 2016. FEMS Yeast Res, 16:fov103.
a	Cryptococcus sp.	OR918	IAT38	24520542	7	7	58.04	8459	8376	59	(18S-5.8S-28S)6 | chr. 7 (3)	yes	Soil in Portugal, Setubal municipality, Parque Natural da Arrábida, Pedreira do Jaspe (Andrey Yurkov)	this study, and Yurkov AM, et al. 2016. FEMS Yeast Res, 16:fov103.
	Kwoniella europaea	PYCC6329	V865	22833461	3	3	44.69	8670	8575	50	(18S-5.8S-28S)4 | chr. 1	no	Grape juice, variety Baco Noir, St. Gallen, Jona, Switzerland	this study
a	Kwoniella sp.	B9012	V866	23028338	3	3	44.85	8739	8629	65	(18S-5.8S-28S)4 | chr. 2	yes	Clinical, Human pleural peel tissue, USA (Shawn Lockhart, CDC Georgia)	this study
	Kwoniella botswanensis	CBS12716	L199	23007246	3	3	44.91	8705	8614	51	(18S-5.8S-28S)14 | chr. 1	yes	Plant, Mopane tree, Botswana	this study
	Kwoniella mangrovensis	CBS8507	I203	22796923	4	3**	44.92	8611	8517	51	(18S-5.8S-28S)14 | ctgs. 1-2 (1)	yes	Seawater/Mangrove, Bahamas (isolated by J.W. Fell)	this study
	Kwoniella bestiolae	CBS10118	I302	24551665	8	8	47.29	9214	9111	55	(18S-5.8S-28S)8 | chr. 1	yes	Frass of the litchi fruit borer Conopomorpha sinensis, Hanoi, Vietnam	this study
	Kwoniella dejecticola	CBS10117	I303	23932770	11	11	48.39	8719	8632	47	(18S-5.8S-28S)9 | chr. 8	yes	Frass of the litchi fruit borer Conopomorpha sinensis, Hanoi, Vietnam	this study
	Kwoniella pini	CBS10737	I206	20887338	11	11	40.29	7877	7809	44	(18S-5.8S-28S)7 | chr. 8	yes	Dead needles of Pinus sylvestris in a mixed forest, Moscow, Russia	this study
	Kwoniella dendrophila	CBS6074	L201	23026020	11	11	38.4	8132	8024	83	(18S-5.8S-28S)9 | chr. 8	yes	Buprestid larvae in Dichrostachys cinerea, unknown location	this study
	Kwoniella shivajii	CBS11374	IL334	22171496	12	12 (11 + 1 mchr)	43.32	7976	7880	67	(18S-5.8S-28S)4 | chr. 8	yes	Unknown	this study
	Kwoniella heveanensis	CBS569	I317	25239641	5	5	51.92	7940	7857	51	(18S-5.8S-28S)8 | chr. 2	yes	Sheet rubber, stored in a damp room, Indonesia	this study
a	Kwoniella sp.	CBS6097	IAT40	26078312	5	5	50.21	8047	7955	52	(18S-5.8S-28S)3 | chr. 2	yes	Frass of Sinoxylon ruficorne in Lonchocarpus capassa, South Africa	this study
a	Kwoniella sp.	CBS9459	IAU59	25236468	6	6 (5 + 1 sschr)	52.15	7645	7565	52	(18S-5.8S-28S)2 | chr. 2	yes	Soil at surface to 2 cm depth, Bromide, Oklahoma, USA	this study
a	Kwoniella sp.	DSM27419	IAU60	18083668	18	18 (11 + 6 mchr + 1 sschr)	57.06	6939	6854	61	(18S-5.8S-28S)3 | chr. 3	yes	Nectar of the flower Teucrium heterophyllum, Anaga mountain region, Chamorga, Tenerife, Canary Islands, Spain	this study
	Kwoniella newhampshirensis	CBS13917	IAR55	20459564	17	16** (14 + 2 mchr)	51.06	7210	7145	46	(18S-5.8S-28S)3 | ctgs. 14-14 (1)	yes	Insect larvae associated with Betula alleghaniensis, Plainfield, NH, USA	this study
	Kwoniella shandongensis	CBS12478	CI109	21305292	14	14	49.88	7420	7349	41	(18S-5.8S-28S)8 | chr. 10	yes	Apple orchard soil, Tai'ian, Shandong, China	this study
Notes:
*new species, not yet formally named, to be described elsewhere.
a The new genome assembly of Cryptococcus deneoformans JEC21 was not re-annotated. The new assembly was used for centromere and transposable element content analyses.
b Nuclear genome size only; the mitochondrial genome was not assembled in this study.
c Total number of chromosomes, with specifics in parenthesis.
	** indicate cases where two of the contigs corresponding to a single chromosome are broken at the rDNA array;
	*** indicate one case where two of the contigs corresponding to a single chromosome are broken at the centromere;
	Mini-chromosomes (mchr; < 100 kb); small-sized chromosomes (sschr; > 100 kb, but still significantly smaller than the other chromosomes) - see sheet E for details.
d rDNA array structure and number of complete copies of the cluster in the assembly.
	(1) the rDNA array is located at one end of the two indicated contigs, representing an assembly break;
	(2) the 5S rRNA gene copies are scattered in the genome, but with most copies still concentrated at the end of a contig possibly representing a recent release from the 18S-5.8S-28S cluster (e.g. in C. floricola most of the 5S copies are found in the vicinity of the main cluster on the same contig);
	(3) the 5S rRNA gene copies are clustered at the end of chrs. 2 and 3 rather than scattered in the genome, but unlinked to the 18S-5.8S-28S cluster.

### Sheet: B
A. Genome sequencing, assembly, polishing and gene prediction approaches.
Species		Isolate	PacBio sequencing	ONT sequencing						Assembly method	Polishing method with ONT data	Polishing method with Illumina data	Gene Prediction with BRAKER2 (modes)
			Platform	ONT platform	# run id a	# No. runs	Barcode	1D Ligation sequencing / Barcoding kits	ONT data basecalling method
	Cryptococcus deneoformans	JEC21	Sequel (DUSGT)		-	-	-	-	-	Canu v1.7	-	Pilon v1.22	EP
	Cryptococcus bacillisporus	CA1280 (VGIII)	Sequel (DUSGT)		-	-	-	-	-	Canu v1.7	-	Pilon v1.22	ETP
	Cryptococcus decagattii	7685027 (VGVI)	Sequel (DUSGT)		-	-	-	-	-	Canu v1.7	-	Pilon v1.22	ETP
	Cryptococcus gattii	WM276 (VGI)	Sequel (DUSGT)		-	-	-	-	-	Canu v1.7	-	Pilon v1.22	ETP
	Cryptococcus tetragattii	IND107 (VGIV)	Sequel (DUSGT)		-	-	-	-	-	Canu v1.7	-	Pilon v1.22	ETP
	Cryptococcus sp.	OR849		MinION (in-house)	-	1	-	SQK-LSK108	Guppy v3.3.3, dna_r9.4.1_450bps_hac	Canu v1.7	Nanopolish v0.11.2	Pilon v1.22	EP
	Cryptococcus sp.	OR918		MinION (in-house)	-	1	-	SQK-LSK108 / SQK-LSK109	Guppy v3.3.3, dna_r9.4.1_450bps_hac	Canu v1.8	Nanopolish v0.11.2	Pilon v1.22	EP
	Kwoniella europaea	PYCC6329		MinION (BI)	-	1	-	SQK-LSK108	Albacore v2.0.2	Canu v1.7	Nanopolish v0.11.2	Pilon v1.22	EP
	Kwoniella sp.	B9012		MinION (BI)	-	1	-	SQK-LSK108	Albacore v2.0.2	Canu v1.7	Nanopolish v0.11.2	Pilon v1.22	EP
	Kwoniella botswanensis	CBS12716		MinION (BI)	-	1	-	SQK-LSK108	Albacore v2.0.2	Canu v1.7	Nanopolish v0.11.2	Pilon v1.22	EP
	Kwoniella mangrovensis	CBS8507		MinION (in-house)	-	1	-	SQK-LSK108	Guppy v3.3.3, dna_r9.4.1_450bps_hac	Canu v1.8	Nanopolish v0.11.2	Pilon v1.22	EP
	Kwoniella bestiolae	CBS10118		MinION (BI)	-	1	-	SQK-LSK108	Albacore v2.0.2	Canu v1.7	Nanopolish v0.11.2	Pilon v1.22	EP
	Kwoniella dejecticola	CBS10117		MinION (in-house)	A	2	- / NB10	SQK-LSK108	Guppy v3.3.3, dna_r9.4.1_450bps_hac	Canu v1.8	Nanopolish v0.11.2	Pilon v1.22	EP
	Kwoniella pini	CBS10737		MinION (in-house)	-	-	-	-	Guppy v3.3.3, dna_r9.4.1_450bps_hac	Canu v1.8	Nanopolish v0.11.2	Pilon v1.22	EP
	Kwoniella dendrophila	CBS6074	Sequel (DUSGT)		-	-	-	-	-	Canu v1.8	-	Pilon v1.22	EP
	Kwoniella shivajii	CBS11374		MinION (BI)	A	2	- / NB11	SQK-LSK109 / EXP-NBD114	Guppy v3.3.3, dna_r9.4.1_450bps_hac	Canu v1.8	Nanopolish v0.11.2	Pilon v1.22	EP
	Kwoniella heveanensis	CBS569	Sequel (DUSGT)		-	-	-	-	-	Canu v1.8	-	Pilon v1.22	EP
	Kwoniella sp.	CBS6097		MinION (in-house)	B*	1	NB01	SQK-LSK109 / EXP-NBD114	Guppy v3.3.3, dna_r9.4.1_450bps_hac	Canu v1.8	Nanopolish v0.11.2	Pilon v1.22	EP
	Kwoniella sp.	CBS9459		MinION (in-house)	B	1	NB02	SQK-LSK109 / EXP-NBD114	Guppy v3.3.3, dna_r9.4.1_450bps_hac	Canu v1.8	Nanopolish v0.11.2	Pilon v1.22	EP
	Kwoniella sp.	DSM27419		MinION (in-house)	B	1	NB03	SQK-LSK109 / EXP-NBD114	Guppy v3.3.3, dna_r9.4.1_450bps_hac	Canu v1.8	Nanopolish v0.11.2	Pilon v1.22	EP
	Kwoniella newhampshirensis	CBS13917		MinION (in-house)	C*	1	NB04	SQK-LSK109 / EXP-NBD114	Guppy v3.3.3, dna_r9.4.1_450bps_hac	Canu v1.8	Nanopolish v0.11.2	Pilon v1.22	EP
	Kwoniella shandongensis	CBS12478	Sequel (DUSGT)	MinION (in-house)	A*	1	NB12	SQK-LSK109 / EXP-NBD114	Guppy v3.3.3, dna_r9.4.1_450bps_hac	Canu v1.8	Nanopolish v0.11.2	Pilon v1.22	EP
Notes:
aStrains with the same ONT run id, were obtained in the same flow cell upon multiplexing with the indicated barcodes. A single FASTQ5 file that includes the signal level raw data for all samples of that run id, was deposited in the BioProject of the species indicated with an asterisk
DUSGT: Duke University Sequencing and Genomic Technologies core
BITL: Broad Institute Technology Labs

### Sheet: C
B. NCBI accession numbers of each genome and raw read data generated in this study (highlighted in grey) and genomes obtained in previous studies.
Species		Isolate	Bioproject	BioSample	SRA							Reference
					ONT/PacBio	Illumina (WGS)	Illumina (RNA-Seq)d	ChiP-seq CENP-Ac	ChiP-seq H3K9me2c	WGBSc	Hi-Ce
	Cryptococcus neoformans	H99	PRJNA577944	SAMN13041967								Janbon G, et al. 2014. PLoS Genet. 10:e1004261. Yadav V, et al. 2020. Proc Natl Acad Sci U S A, 117:7917-7928.
*	Cryptococcus deneoformans	JEC21	PRJNA1061137	pending	SRR27421227 (PacBio)							this study, Loftus BJ, et al. 2005. Science 307:1321-4.
*	Cryptococcus bacillisporus	CA1280	PRJNA191331	SAMN01932846	SRR27410142 (PacBio), SRR27410141 (PacBio)	SRR822938, SRR823283, SRR798979, SRR797769, SRR798251, SRR798999	SRR27410854, SRR27410853, SRR27410842, SRR27410841					this study
*	Cryptococcus decagattii	7685027	PRJNA660466	SAMN15950282	SRR27409168 (PacBio)	SRR27409179	SRR27410850, SRR27410849, SRR27410848, SRR27410847					this study
*	Cryptococcus gattii	WM276	PRJNA660464	SAMN15950233	SRR27409006 (PacBio)	aSRR643918	SRR27410836, SRR27410851, SRR27410852					this study
*	Cryptococcus tetragattii	IND107	PRJNA191327	SAMN01932842	SRR27409003 (PacBio), SRR27409002 (PacBio)	SRR822939, SRR868749, SRR822381, SRR797757, SRR798281, SRR798239, SRR797772	SRR27410846, SRR27410845, SRR27410844, SRR27410843					this study
	Cryptococcus gattii	MF34	PRJNA487802	SAMN09910472	SRR8435356, SRR8435355	SRR7514423						Farrer RA, et al. 2019. mBio, 10:e02306-19
	Cryptococcus deuterogattii	R265	PRJNA395628	SAMN02953610	SRR5891540, SRR6363418							Ferrareze PAG, et al. 2021. G3, 11:jkaa070.
	Cryptococcus depauperatus	CBS7841	PRJNA200572	SAMN25601056	SRR17866158	SRR949806, SRR949808, SRR949809, SRR949807,						Passer AR, Clancey SA, et al. 2022. eLife, 11:e79114.
	Cryptococcus floricola	DSM27421	PRJNA496466	SAMN10262220	SRR8081507, SRR8081506	SRR8085508						Passer AR, Coelho MA, et al. 2019. mBio, 10:e00764-19.
	Cryptococcus wingfieldii	CBS7118	PRJNA496468	SAMN10261830	SRR8081109, SRR8081110	SRR949814, SRR949816, SRR949815, SRR949817						Passer AR, Coelho MA, et al. 2019. mBio, 10:e00764-19.
	Cryptococcus amylolentus	CBS6039	PRJNA200571	SAMN02086251								Sun S, et al. 2017. PLOS Biol, 15:e2002527.
*	Cryptococcus sp.	OR849	PRJNA660425	SAMN15949261	SRR27408011, SRR27408010 (FAST5)	SRR27408009						this study
*	Cryptococcus sp.	OR918	PRJNA660470	SAMN15950498	SRR27408032, SRR27408031	SRR27408030						this study
*	Kwoniella europaea	PYCC6329	PRJNA227932	SAMN02412473	SRR7167094	SRR1062987, SRR1062986		SRR27398450 (input), SRR27398449 (IP)	SRR27398438 (input), SRR27398438 (IP)	SRR27398434	SRR27480685	this study
*	Kwoniella sp.	B9012	PRJNA227933	SAMN02412474	SRR7726484	SRR1063292, SRR1063291						this study
*	Kwoniella botswanensis	CBS12716	PRJNA200568	SAMN02086248	SRR26765850	SRR949935, SRR949936, SRR949937, SRR949938						this study
*	Kwoniella mangrovensis	CBS8507	PRJNA191223	SAMN01932738	SRR27408134, SRR27408133 (FAST5)	SRR798235, SRR798272, SRR798722, SRR798177, SRR798605, SRR822884, SRR822480, SRR822940			SRR27398433 (input), SRR27398432 (IP)	SRR27398431	SRR27480684	this study
*	Kwoniella bestiolae	CBS10118	PRJNA191321	SAMN01932836	SRR26729461, SRR26729462,	SRR797729, SRR823279, SRR798676, SRR798217, SRR798891, SRR798257		SRR27398430 (input), SRR27398429 (IP)	SRR27398448 (input), SRR27398447 (IP)	SRR27398446	SRR27480683	this study
*	Kwoniella dejecticola	CBS10117	PRJNA191322	SAMN01932837	SRR27410147, SRR27410146 (FAST5), SRR27410145, bSRR27397555 (FAST5)	SRR798686, SRR798634, SRR823281, SRR798273, SRR823280, SRR799019						this study
*	Kwoniella pini	CBS10737	PRJNA191226	SAMN01932741	SRR27407525, SRR27407524 (FAST5)	SRR798791, SRR798181, SRR798884, SRR797756, SRR822506, SRR822959		SRR27398445 (input), SRR27398444 (IP)	SRR27398443 (input), SRR27398442 (IP)	SRR27398441		this study
*	Kwoniella dendrophila	CBS6074	PRJNA200570	SAMN02086250	SRR27399725 (PacBio), SRR27399724 (PacBio)	SRR949798, SRR949801, SRR949800, SRR949799			SRR27398440 (input), SRR27398439 (IP)	SRR27398437		this study
*	Kwoniella shivajii	CBS11374	PRJNA667903	SAMN16387706	SRR27408750, bSRR27397555 (FAST5), SRR27408752, SRR27408751 (FAST5)	SRR27408749						this study
*	Kwoniella heveanensis	CBS569	PRJNA191336	SAMN01932851	SRR27399692 (PacBio)	SRR798215, SRR825336, SRR823284, SRR798876, SRR798950, SRR798871						this study
*	Kwoniella sp.	CBS6097	PRJNA660472	SAMN15950512	SRR27408319, bSRR27408318 (FAST5)	SRR27408317						this study
*	Kwoniella sp.	CBS9459	PRJNA660483	SAMN15950874	SRR27399799, bSRR27408318 (FAST5)	SRR27399798						this study
*	Kwoniella sp.	DSM27419	PRJNA660484	SAMN15950875	SRR27399873, bSRR27408318 (FAST5)	SRR27399872						this study
*	Kwoniella newhampshirensis	CBS13917	PRJNA660431	SAMN15949446	SRR27408147	SRR27408145						this study
*	Kwoniella shandongensis	CBS12478	PRJNA397435	SAMN07457167	SRR27397554 (PacBio), SRR27397556 (ONT), bSRR27397555 (FAST5)	SRR27398695				SRR27398436		this study
*Genomes generated in this study.
aillumina data generated in previous studies, and retrieved from SRA database.
braw (FAST5) Nanopore data from several strains (see sheet B)
cChiP-seq and WGBS data was deposited under BioProject: PRJNA1060296
dRNA-seq data was deposited under BioProject: PRJNA1060757
eHi-C seq data was deposited under BioProject: PRJNA1063268

### Sheet: D
D. Contig length, centromere coordinates and telomeric sequences
	Species/strain	Chr/ctg	Contig length (bp)	GC%	Predicted CEN region (Approximate region)				Telomeric repeats
					Start	End	# CEN	# CEN length (bp)	Left end	Right end	Repeat motif (left end)
	Cryptococcus_neoformans_H99 (Serotype A)	chr_1	2296463	48.24	1288316	1329999	CEN1	41684	+	+	TAAC4,5
		chr_2	1645092	48.23	847683	908698	CEN2	61016	+	+
		chr_3	1595965	48.14	1368892	1418384	CEN3	49493	+	+
		chr_4	1118100	48.19	729309	773189	CEN4	43881	+	+
		chr_5	1856052	48.29	1575142	1617652	CEN5	42511	+	+
		chr_6	1433473	48.32	782476	824168	CEN6	41693	+	+
		chr_7	1408304	48.19	828794	883209	CEN7	54416	+	+
		chr_8	1386114	48.3	895965	946390	CEN8	50426	+	+
		chr_9	1186450	48.25	806326	844218	CEN9	37893	+	+
		chr_10	1078416	48.46	831545	876745	CEN10	45201	+	+
		chr_11	1569079	48.03	874457	940606	CEN11	66150	+	+
		chr_12	771011	48.25	604098	635827	CEN12	31730	+	+
		chr_13	756536	48.29	579188	632264	CEN13	53077	+	+
		chr_14	988842	48.13	490169	542774	CEN14	52606	-	+
	Cryptococcus_deneoformans_JEC21 (Serotype D)	chr_1	2312874	48.6	938084	998950	CEN1	60867	+	+	TAAC4,5
		chr_2	1654348	48.42	873526	923547	CEN2	50022	+	+
		chr_3	2116104	48.42	811882	922253	CEN3	110372	+	+
		chr_4	1782846	48.49	216945	274737	CEN4	57793	+	+
		chr_5	1507571	48.75	772287	854679	CEN5	82393	+	+
		chr_6	1439871	48.45	864570	939891	CEN6	75322	+	+
		chr_7	1386203	48.62	882118	950652	CEN7	68535	+	+
		chr_8	1198654	48.58	710674	765705	CEN8	55032	+	+
		chr_9	1177571	48.53	322712	387462	CEN9	64751	+	+
		chr_10	1100342	48.92	804988	887691	CEN10	82704	+	+
		chr_11	1021977	48.61	142341	180018	CEN11	37678	+	+
		chr_12	937665	48.57	129329	207914	CEN12	78586	+	+
		chr_13	786220	48.6	120209	180789	CEN13	60581	+	+
		chr_14	789609	48.87	573249	659388	CEN14	86140	+	+
	Cryptococcus_bacillisporus_CA1280 (VGIII)	chr_1	2180458	48.02	1472385	1490445	CEN1	18061	+	+	TAAC4,5
		chr_2	2009518	48.1	1273371	1295878	CEN2	22508	+	+
		chr_3	1930994	47.86	842660	871901	CEN3	29242	+	+
		chr_4	1738247	48	911816	920605	CEN4	8790	+	+
		chr_5	1576396	48.11	760891	778894	CEN5	18004	+	+
		chr_6	1372257	47.94	850375	873271	CEN6	22897	+	+
		chr_7	1321231	48.11	725261	749006	CEN7	23746	+	+
		chr_8	1266453	48.08	833658	847650	CEN8	13993	+	+
		chr_9	1026021	48.01	836113	866130	CEN9	30018	+	+
		chr_10	800662	47.88	332036	343729	CEN10	11694	+	+
		chr_11	723165	47.91	140506	158632	CEN11	18127	+	+
		chr_12	702143	48.4	415038	441111	CEN12	26074	+	+
		chr_13	678869	47.91	93695	130065	CEN13	36371	+	+
		chr_14	499112	47.71	271169	298983	CEN14	27815	+	+
	Cryptococcus_decagattii_7685027 (VGVI)	chr_1	2178358	47.79	1467507	1484897	CEN1	17391	+	+	TAAC4,5
		chr_2	1958746	47.66	1056495	1104951	CEN2	48457	-	+
		chr_3	1948669	47.88	1220660	1247936	CEN3	27277	+	+
		chr_4	1828366	47.9	1369855	1416475	CEN4	46621	+	+
		chr_5	1768996	47.84	820757	853531	CEN5	32775	+	+
		chr_6	1348120	47.74	821360	858637	CEN6	37278	+	+
		chr_7	1331191	47.9	572235	603130	CEN7	30896	+	-
		chr_8	1008489	47.78	150606	194288	CEN8	43683	-	+
		chr_9	995671	47.88	741992	784432	CEN9	42441	+	+
		chr_10	799298	47.66	450048	479710	CEN10	29663	+	+
		chr_11	732117	47.69	581382	612847	CEN11	31466	-	+
		chr_12	694084	48.08	236192	272134	CEN12	35943	+	+
		chr_13	649227	47.83	106106	136634	CEN13	30529	-	+
		chr_14	527214	47.48	203461	243516	CEN14	40056	+	+
	Cryptococcus_gattii_WM276 (VGI)	chr_1	2230640	47.94	694839	738993	CEN1	44155	+	-	TAAC4,5
		chr_2	1990029	48	699828	739024	CEN2	39197	+	-
		chr_3	1961117	47.75	863145	890404	CEN3	27260	+	+
		chr_4	1814642	47.78	927730	967016	CEN4	39287	+	+
		chr_5	1333358	47.94	726957	757324	CEN5	30368	+	+
		chr_6	1325861	47.84	478071	504147	CEN6	26077	+	+
		chr_7	1324643	47.89	426151	474359	CEN7	48209	+	+
		chr_8	1274545	48.05	816995	846687	CEN8	29693	+	+
		chr_9	1059789	47.93	832440	879490	CEN9	47051	+	+
		chr_10	989388	48	773342	798291	CEN10	24950	+	+
		chr_11	821007	47.78	449976	473301	CEN11	23326	+	+
		chr_12	705984	47.99	108329	137499	CEN12	29171	+	+
		chr_13	687447	47.76	115462	144375	CEN13	28914	+	+
		chr_14	526465	47.67	279188	302139	CEN14	22952	+	+
	Cryptococcus_tetragattii_IND107 (VGIV)	ctg_1	2215861	48	687418	718790	CEN1	31373	+	+	TAAC4,5
		ctg_2	1970860	48.07	1262045	1279935	CEN2	17891	-	+
		ctg_3	1930962	47.83	846943	866567	CEN3	19625	+	+
		ctg_4 (a)	1557038	47.38	577069	592925	CEN4	15857	rDNA	-
		ctg_5	1330454	48.02	580280	605806	CEN5	25527	-	+
		ctg_6	1299794	47.86	481576	504808	CEN6	23233	+	+
		ctg_7	1273650	48	423890	445073	CEN7	21184	+	+
		ctg_8	1242197	48.1	407569	425853	CEN8	18285	-	+
		ctg_9	1036396	47.96	183878	206650	CEN9	22773	+	+
		ctg_10	966072	48.11	745672	769271	CEN10	23600	+	+
		ctg_11	808226	47.79	347376	362430	CEN11	15055	-	+
		ctg_12	685443	47.62	556158	595563	CEN12	39406	-	+
		ctg_13	677467	47.8	112108	127110	CEN13	15003	-	-
		ctg_14	525519	47.72	192065	215482	CEN14	23418	+	-
		ctg_15 (a)	279683	48.14	-	-			-	rDNA
	(a) part of the same chromosome, but broken at the rDNA array
	Cryptococcus_sp._MF34 (VGV)	chr_1	1306066	47.78	480197	498783	CEN1	18587	-	+	TAAC4,5
		chr_2	1001573	47.9	820880	841521	CEN2	20642	+	+
		chr_3	710513	47.98	106392	128264	CEN3	21873	+	+
		chr_4	1323151	47.97	715468	741575	CEN4	26108	+	+
		chr_5	677079	47.82	540584	562820	CEN5	22237	+	+
		chr_6	1281580	47.96	418654	449797	CEN6	31144	+	+
		chr_7	2008787	47.99	741526	774500	CEN7	32975	+	+
		chr_8	829676	47.76	362293	378544	CEN8	16252	+	+
		chr_9	969988	48.02	753484	774086	CEN9	20603	+	+
		chr_10	1942700	47.73	851532	876372	CEN10	24841	+	+
		chr_11	1271511	47.94	418550	436353	CEN11	17804	+	+
		chr_12	2204281	47.94	695580	717198	CEN12	21619	+	+
		chr_13	521119	47.6	298165	325179	CEN13	27015	+	+
		chr_14(a)	1507400	47.81	914542	933608	CEN14	19067	+	rDNA
		chr_14(a)	330954	48.03	-	-	-		rDNA	+
	(a) part of the same chromosome, but broken at the rDNA array
	Cryptococcus_deuterogattii_R265 (VGII)	chr_1	2207848	47.71	1119536	1140609	CEN1	21074	+	+	TAAC4,5
		chr_2	2171391	47.85	686138	699669	CEN2	13532	+	+
		chr_3	1968033	47.93	1246085	1264856	CEN3	18772	+	+
		chr_4	1750766	47.82	912396	924705	CEN4	12310	+	+
		chr_5	1316417	47.83	494400	512261	CEN5	17862	+	+
		chr_6	1307262	47.87	577407	592594	CEN6	15188	+	+
		chr_7	1243496	47.88	412760	421530	CEN7	8771	+	+
		chr_8	1233638	47.85	816771	828467	CEN8	11697	+	+
		chr_9	972356	48.01	753677	767446	CEN9	13770	+	+
		chr_10	815166	47.75	361045	370399	CEN10	9355	+	+
		chr_11	733013	47.81	555194	569391	CEN11	14198	+	+
		chr_12	663894	47.93	557411	571509	CEN12	14099	+	+
		chr_13	650339	47.76	105564	120756	CEN13	15193	+	+
		chr_14	516503	47.49	196268	217925	CEN14	21658	+	+
	Cryptococcus_depauperatus_CBS7841	chr_1	3151204	44.68	1306458	1340444	CEN1	33987	+	+	TAAC4,5
		chr_2	2487610	44.75	1765455	1798214	CEN2	32760	+	+
		chr_3	2462433	44.7	366867	461051	CEN3	94185	+	+
		chr_4	2160883	44.83	888831	917339	CEN4	28509	+	+
		chr_5	1561840	44.89	909053	935581	CEN5	26529	+	+
		chr_6	1510128	45.08	885723	978264	CEN6	92542	+	+
		chr_7	1474230	44.81	1078927	1114292	CEN7	35366	+	+
		chr_8	1371048	44.84	793509	822393	CEN8	28885	+	+
	Cryptococcus_floricola_DSM27421	chr_1	1306066	53.57	1243490	1327661	CEN1	84172	+	+	TAAC3-4GC
		chr_2	1001573	53.51	972611	1061474	CEN2	88864	+	+
		chr_3	710513	53.76	1110246	1185853	CEN3	75608	-	+
		chr_4	1323151	53.43	863053	984590	CEN4	121538	+	+
		chr_5	677079	53.48	1243239	1295460	CEN5	52222	-	+
		chr_6	1281580	53.69	1286065	1375290	CEN6	89226	-	+
		chr_7(a)	2008787	53.54	1079462	1135491	CEN7q	> 65102	+	cen
			829676	53.48	1	9072	CEN7p		cen	-
		chr_8	969988	53.34	907929	973372	CEN8	65444	+	+
		chr_9	1942700	53.21	860039	969413	CEN9	109375	-	rDNA
		chr_10	1271511	53.62	722478	794183	CEN10	71706	+	+
		chr_11	2204281	53.59	883285	944986	CEN11	61702	-	+
		chr_12	521119	53.68	510925	558398	CEN12	47474	+	+
		chr_13	1507400	53.22	372518	436538	CEN13	64021	+	-
		chr_14	330954	53.51	574416	647386	CEN14	72971	-	+
	(a) part of the same chromosome, but broken at the centromere. The length of this centromere is therefore underestimated.
	Cryptococcus_wingfieldii_CBS7118	chr_1	2260188	53.51	994405	1054222	CEN1	59818	+	-	TAAC3-4GC
		chr_2	2197867	53.43	1230042	1306035	CEN2	75994	-	-
		chr_3	1689188	53.49	1068598	1149451	CEN3	80854	-	-
		chr_4	1672591	53.67	1291350	1376047	CEN4	84698	-	-
		chr_5	1601376	53.71	319537	398796	CEN5	79260	-	-
		chr_6	1575190	53.43	777904	876114	CEN6	98211	-	-
		chr_7	1480951	53.49	1099754	1162037	CEN7	62284	+	-
		chr_8	1477762	53.4	908230	977564	CEN8	69335	-	-
		chr_9	1284505	53.36	295446	399448	CEN9	104003	-	-
		chr_10	1183967	53.38	318477	380146	CEN10	61670	-	-
		chr_11	1180593	53.54	637424	727326	CEN11	89903	-	-
		chr_12	1161429	53.41	477976	534376	CEN12	56401	-	-
		chr_13	1112179	53.33	619834	699709	CEN13	79876	-	-
		chr_14	935585	52.95	314173	367155	CEN14	52983	-	-
	Cryptococcus_amylolentus_CBS6039	chr_1	2227464	53.43	1261929	1292020	CEN1	30092	+	+	TAAC3-4GC
		chr_2	2220979	53.59	981300	1003798	CEN2	22499	-	-
		chr_3	1707710	53.53	1037293	1069522	CEN3	32230	-	+
		chr_4	1608529	53.45	229237	277616	CEN4	48380	-	-
		chr_5	1576773	53.26	332957	371191	CEN5	38235	-	-
		chr_6	1545655	53.36	788877	828759	CEN6	39883	+	-
		chr_7	1509211	53.45	1123410	1157926	CEN7	34517	-	-
		chr_8	1429001	53.37	897482	919853	CEN8	22372	+	-
		chr_9	1219259	53.29	822473	859020	CEN9	36548	-	-
		chr_10	1165603	53.45	866479	897364	CEN10	30886	+	-
		chr_11	1107941	53.47	612933	649121	CEN11	36189	+	+
		chr_12	1061032	53.37	468906	513539	CEN12	44634	+	+
		chr_13	1002165	53.13	603530	642666	CEN13	39137	-	+
		chr_14	832781	53.19	570175	602631	CEN14	32457	+	+
	Cryptococcus_sp._OR849	chr_1	2212545	53.5	897026	937733	CEN1	40708	+	+	TAAC3-4GC
		chr_2	2066068	53.65	836145	864606	CEN2	28462	+	+
		chr_3	1907520	53.5	458123	480394	CEN3	22272	+	+
		chr_4	1580408	53.5	1017070	1050049	CEN4	32980	+	+
		chr_5	1544423	53.29	1253658	1285122	CEN5	31465	+	rDNA
		chr_6	1474773	53.23	597893	618547	CEN6	20655	+	+
		chr_7	1436975	53.35	648885	679677	CEN7	30793	+	+
		chr_8	1124564	53.36	418508	454086	CEN8	35579	+	+
		chr_9	1109269	53.37	263535	295732	CEN9	32198	+	+
		chr_10	1079453	53.25	275352	298163	CEN10	22812	+	+
		chr_11	1076499	53.41	818142	832208	CEN11	14067	+	+
		chr_12	903130	53.34	330925	361645	CEN12	30721	+	+
		chr_13	875485	53.16	437576	476837	CEN13	39262	+	+
		chr_14	762481	53.19	205159	226077	CEN14	20919	+	+
	Cryptococcus_sp._OR918	chr_1	4758796	58.3022	3681857	3722781	CEN1	40925	+	+	TAAC4,5
		chr_2	4459873	58.2352	1916872	1957878	CEN2	41007	+	rDNA (5S)
		chr_3	4020467	57.9068	3067158	3103345	CEN3	36188	+	rDNA (5S)
		chr_4	3710839	58.0923	500647	556103	CEN4	55457	+	+
		chr_5	3291332	57.5097	2346087	2381496	CEN5	35410	+	+
		chr_6	2509120	58.19	389016	424078	CEN6	35063	+	+
		chr_7	1770115	57.7445	1114755	1136724	CEN7	21970	+	rDNA(18-26S)
	Kwoniella_europaea_PYCC6329	chr_1	16668455	44.66	14424292	14437986	CEN1	13695	+	+	TAAC4,5
		chr_2	4002275	44.83	3523826	3533329	CEN2	9504	+	+
		chr_3	2162731	44.69	1005378	1034878	CEN3	29501	+	+
	Kwoniella_sp._B9012	chr_1	18217905	44.84	17700592	17728349	CEN1	27758	+	+	TAAC4,5
		chr_2	2624867	44.94	2278492	2300261	CEN2	21770	+	+
		chr_3	2185566	44.86	1025499	1044274	CEN3	18776	+	+
	Kwoniella_botswanensis_CBS12716	chr_1	18234046	44.9	493482	501853	CEN1	8372	+	+	TAAC4,5
		chr_2	2577072	45	2218791	2228493	CEN2	9703	+	+
		chr_3	2196128	45	1050152	1068059	CEN3	17908	+	+
	Kwoniella_mangrovensis_CBS8507	ctg_1(a)	13534336	44.9	-	-	-	-	rDNA	+	TAAC4,5
		ctg_2(a)	4638931	45.1	4142133	4167227	CEN1	25095	rDNA	+
		ctg_3	2516065	44.8	329016	345385	CEN2	16370	+	+
		ctg_4	2107591	44.9	1081216	1091697	CEN3	10482	+	+
	(a) part of the same chromosome, but broken at the rDNA array
	Kwoniella_bestiolae_CBS10118	chr_1	8410264	47.3	379925	388751	CEN1	8827	+	+	TAAC4,5
		chr_2	4033336	47.2	3479993	3486676	CEN2	6684	+	+
		chr_3	2313741	47.4	1059888	1073227	CEN3	13340	+	+
		chr_4	2197185	47.2	1408735	1423328	CEN4	14594	+	+
		chr_5	2180016	47.1	1544739	1552031	CEN5	7293	+	+
		chr_6	1950998	47.3	1088554	1092610	CEN6	4057	+	+
		chr_7	1787790	47.5	1170995	1177639	CEN7	6645	+	+
		chr_8	1678335	47.3	1052595	1058215	CEN8	5621	+	+
	Kwoniella_dejecticola_CBS10117	chr_1	3948395	48.4	2743978	2749545	CEN1	5568	+	+	TAAC4,5
		chr_2	2592705	48.4	2256368	2263047	CEN2	6680	+	+
		chr_3	2430949	48.3	193141	198821	CEN3	5681	+	+
		chr_4	2239534	48.3	1065564	1071088	CEN4	5525	+	+
		chr_5	2115541	48.3	1667207	1674382	CEN5	7176	+	+
		chr_6	2085381	48.3	1502247	1510375	CEN6	8129	+	+
		chr_7	1890953	48.5	873639	881016	CEN7	7378	+	+
		chr_8	1773182	48.6	1334872	1339407	CEN8	4536	+	+
		chr_9	1661965	48.5	1082064	1090062	CEN9	7999	+	+
		chr_10	1598656	48.6	976104	990923	CEN10	14820	+	+
		chr_11	1595509	48.4	887746	893847	CEN11	6102	+	+
	Kwoniella_pini_CBS10737	chr_1	3462388	40.5	1044909	1050611	CEN1	5703	+	+	TAAC4,5
		chr_2	2317804	40.3	2044073	2049163	CEN2	5091	+	+
		chr_3	2150283	40.2	1770996	1777445	CEN3	6450	+	+
		chr_4	1939489	40.1	949306	954411	CEN4	5106	+	+
		chr_5	1859852	40.3	844843	850942	CEN5	6100	+	+
		chr_6	1836121	40.1	1323036	1330435	CEN6	7400	+	+
		chr_7	1626370	40.2	882219	887942	CEN7	5724	+	+
		chr_8	1460316	40.5	939620	945520	CEN8	5901	+	+
		chr_9	1436723	40.7	1027250	1035509	CEN9	8260	+	+
		chr_10	1407932	39.9	1063172	1068456	CEN10	5285	+	+
		chr_11	1390060	40.3	855212	860688	CEN11	5477	+	+
	Kwoniella_dendrophila_CBS6074	chr_1	4006139	38.5	3525600	3530710	CEN1	5111	+	+	TAAC4,5
		chr_2	2515540	38.3	321030	328148	CEN2	7119	+	+
		chr_3	2331810	38.3	424915	430699	CEN3	5785	+	+
		chr_4	2037242	38.4	577433	584504	CEN4	7072	+	+
		chr_5	1989622	38.3	694929	701195	CEN5	6267	+	+
		chr_6	1855982	38.3	1030172	1035622	CEN6	5451	+	+
		chr_7	1847903	38.3	1022531	1028196	CEN7	5666	+	+
		chr_8	1650302	38.6	1270466	1276038	CEN8	5573	+	+
		chr_9	1621887	38.4	1040051	1044995	CEN9	4945	+	+
		chr_10	1612883	38.6	1108895	1115959	CEN10	7065	+	+
		chr_11	1556710	38.5	564157	569654	CEN11	5498	+	+
	Kwoniella_shivajii_CBS11374	chr_1	3724095	43.2	3262492	3268670	CEN1	6179	+	+	TAAC4,5
		chr_2	2374439	43.2	289715	294554	CEN2	4840	+	+
		chr_3	2170389	43.3	275170	281609	CEN3	6440	+	+
		chr_4	2078303	43.2	1305710	1313905	CEN4	8196	+	+
		chr_5	2021889	43.3	1027389	1034870	CEN5	7482	+	+
		chr_6	1816837	43.3	1385901	1394421	CEN6	8521	+	+
		chr_7	1800561	43.6	839377	845037	CEN7	5661	+	+
		chr_8	1575365	43.6	351565	356970	CEN8	5406	+	+
		chr_9	1526928	43.4	989571	994899	CEN9	5329	+	+
		chr_10	1511845	43.3	537889	544545	CEN10	6657	+	+
		chr_11	1483245	43.6	1035990	1046740	CEN11	10751	+	+
		chr_12(c)	87600	42.2	un.	un.	un.	un.	+	+
	(c) "mini-chromosome" (i.e. < 100 kb); has support from both long and short read data; has telomeric repeats at both ends; the centromere position could not be predicted in silico (undetermined, un.); only contain a few predicted genes and is not enriched in transposable elements.
	Kwoniella_heveanensis_CBS569	chr_1	13314169	51.9	1358972	1366254	CEN1	7283	+	+	TAAC4,5
		chr_2	5071532	51.9	4679793	4688095	CEN2	8303	+	+
		chr_3	2336095	51.9	800791	807126	CEN3	6336	+	+
		chr_4	2326647	52	1006293	1014907	CEN4	8615	+	+
		chr_5	2191198	52.1	1212749	1218542	CEN5	5794	+	+
	Kwoniella_sp._CBS6097	chr_1	13655223	50.22	1406207	1414119	CEN1	7913	+	+	TAAC4,5
		chr_2	5246128	50.33	418765	428324	CEN2	9560	+	+
		chr_3	2495360	50.03	846346	854154	CEN3	7809	+	+
		chr_4	2486266	50.14	1200091	1210452	CEN4	10362	+	-
		chr_5	2195335	50.13	982604	988344	CEN5	5741	+	+
	NOTE: telomeric sequences are preceded by the following conserved sequece at the left and right ends: "TTTTTGTTTTTTTTTT" (at left end) or "AAAAAAAAAAAACAAAAA" (at right end).
	Kwoniella_sp._CBS9459	chr_1	13071904	52.15	1346958	1353307	CEN1	6350	+	+	TAAC4,5
		chr_2	4848594	52.18	4508504	4516490	CEN2	7987	+	+
		chr_3	2318839	52.26	1169945	1175873	CEN3	5929	+	+
		chr_4	2220046	52.17	1458658	1463904	CEN4	5247	+	+
		chr_5	2032083	52.3	917543	924219	CEN5	6677	+	+
		chr_6(d)	745002	51.01	301593	318326	CEN6	16734	+	+
	(d) this chromosome is much smaller than the others; has lower gene density and does not have syntenic tracks with any other chromosome in other species. Could represent a recently generated chromosome.
	Kwoniella_sp._DSM27419	chr_1	3173113	56.97	2913740	2926688	CEN1	12949	+	+	TAAC4,5
		chr_2	1870272	57.13	1642428	1649730	CEN2	7303	+	+
		chr_3	1627639	57.3	863098	869157	CEN3	6060	+	+
		chr_4	1593046	56.92	1200636	1229645	CEN4	29010	+	+
		chr_5	1531090	56.98	1104100	1117057	CEN5	12958	+	+
		chr_6	1529599	57.21	510396	516210	CEN6	5815	+	+
		chr_7	1389511	57.18	519242	525781	CEN7	6540	+	+
		chr_8	1258023	57.17	336681	349460	CEN8	12780	+	+
		chr_9	1179249	57.31	837892	845183	CEN9	7292	+	+
		chr_10	1159314	57.22	897941	904039	CEN10	6099	+	+
		chr_11	1141911	57.55	701996	707176	CEN11	5181	+	+
		chr_12(d)	227642	57.08	156449	162658	CEN12	6210	+	+
		chr_13(c)	83012	53.55	un.	un.	un.	un.	+	+
		chr_14(c)	76152	52.28	un.	un.	un.	un.	+	+
		chr_15(c)	70794	53.82	un.	un.	un.	un.	+	+
		chr_16(c)	70742	54.28	un.	un.	un.	un.	+	+
		chr_17(c)	58880	52.76	un.	un.	un.	un.	+	+
		chr_18(c)	43679	52.07	un.	un.	un.	un.	+	+
	(c) "mini-chromosome" (i.e. < 100 kb); has support from both long and short read data; has telomeric repeats at both ends; the centromere position could not be predicted in silico (undetermined, un.); lower gene density
	(d) this chromosome is much smaller than the others; has lower gene density and does not have syntenic tracks with any other chromosome in other species. Could represent a recently generated chromosome.
	Kwoniella_newhampshirensis_CBS13917	ctg_1	1932656	51.16	940978	948580	CEN1	7603	+	+	TAAC4,5
		ctg_2	1807273	51.11	1340805	1344785	CEN2	3981	+	+
		ctg_3	1796805	50.98	1173012	1178722	CEN3	5711	+	+
		ctg_4	1750254	50.83	247301	256439	CEN4	9139	+	+
		ctg_5	1733374	51.09	1277186	1281237	CEN5	4052	+	+
		ctg_6	1529259	51.17	846700	851406	CEN6	4707	+	+
		ctg_7	1426175	51.1	875165	880600	CEN7	5436	+	+
		ctg_8	1357472	51.06	955307	962887	CEN8	7581	+	+
		ctg_9	1331085	50.93	822612	828541	CEN9	5930	+	+
		ctg_10	1141205	51.11	825932	834076	CEN10	8145	+	+
		ctg_11	1120717	51.11	911645	920254	CEN11	8610	+	+
		ctg_12	1115002	50.79	788201	792566	CEN12	4366	+	+
		ctg_13	935372	51.24	364145	370835	CEN13	6691	+	+
		ctg_14(a)	757708	51.07	-	-	-	-	+	rDNA
		ctg_15(a)	646935	51.34	301496	311217	CEN14	9722	rDNA	+
		chr_16(c)	39408	49.82	un.	un.	un.	un.	+	+
		chr_17(c)	38864	50.02	un.	un.	un.	un.	+	+
	(a) part of the same chromosome, but broken at the rDNA array
	(c) "mini-chromosome" (i.e. < 100 kb); has support from both long and short read data; has telomeric repeats at both ends; the centromere position could not be predicted in silico (undetermined, un.); lower gene density
	Kwoniella_shandongensis_CBS12478	chr_1	1970055	49.99	1034270	1039279	CEN1	5010	+	+	TAAC4,5
		chr_2	1919173	49.57	1598440	1605150	CEN2	6711	+	+
		chr_3	1888789	49.82	641487	649732	CEN3	8246	+	+
		chr_4	1845870	50.12	471553	476159	CEN4	4607	+	+
		chr_5	1777501	49.98	1274886	1280841	CEN5	5956	+	+
		chr_6	1599119	49.88	696738	704006	CEN6	7269	+	+
		chr_7	1548260	49.95	932493	938208	CEN7	5716	+	+
		chr_8	1489048	49.58	877636	889097	CEN8	11462	+	+
		chr_9	1458286	49.59	1010824	1019931	CEN9	9108	+	+
		chr_10	1397571	50.14	365095	372248	CEN10	7154	+	+
		chr_11	1222757	49.88	892306	901360	CEN11	9055	+	+
		chr_12	1145109	49.99	870933	882274	CEN12	11342	+	+
		chr_13	1126084	49.75	796986	803741	CEN13	6756	+	+
		chr_14	917670	50.13	565075	570174	CEN14	5100	+	+

### Sheet: E
E. Gene genomic coverage and GC content in Kwoniella species containing mini-chromosomes. Mini-chromosomes (< 100 kb) are highlighted in light yellow, whereas chrs. > 100 kb, but still significantly smaller than other chromosomes are indicated in light orange. The gene genomic coverage was defined as the ratio of total gene length on a contig to the total length of that contig. The average gene l…
	Species/strain	Chr/ctg		Contig length (bp)	GC%	Total gene length (bp)	No. of genes	Average gene length (bp)	Gene genomic coverage
	Kwoniella_shivajii_CBS11374		chr_1	3724095	43.2	2662005	1381	1927.59	0.714806
			chr_2	2374439	43.2	1710631	845	2024.42	0.720436
			chr_3	2170389	43.3	1558113	766	2034.09	0.717896
			chr_4	2078303	43.2	1474502	762	1935.04	0.709474
			chr_5	2021889	43.3	1469589	746	1969.96	0.72684
			chr_6	1816837	43.3	1320476	630	2095.99	0.726799
			chr_7	1800561	43.6	1302525	639	2038.38	0.7234
			chr_8	1575365	43.6	1103496	550	2006.36	0.70047
			chr_9	1526928	43.4	1124031	584	1924.71	0.736139
			chr_10	1511845	43.3	1116281	543	2055.77	0.738357
			chr_11	1483245	43.6	1050731	521	2016.76	0.7084
			chr_12	87600	42.2	14860	9	1651.11	0.169635
	Kwoniella_sp._CBS9459		chr_1	13071904	52.15	9046875	4023	2248.79	0.692085
			chr_2	4848594	52.18	3303261	1495	2209.54	0.681282
			chr_3	2318839	52.26	1592139	723	2202.13	0.68661
			chr_4	2220046	52.17	1515428	689	2199.46	0.682611
			chr_5	2032083	52.3	1389340	608	2285.1	0.683702
			chr_6	745002	51.01	157961	107	1476.27	0.212028
	Kwoniella_sp._DSM27419		chr_1	3173113	56.97	2366378	1205	1963.8	0.745759
			chr_2	1870272	57.13	1383418	713	1940.28	0.739688
			chr_3	1627639	57.3	1214539	630	1927.84	0.746197
			chr_4	1593046	56.92	1163265	617	1885.36	0.730214
			chr_5	1531090	56.98	1163225	572	2033.61	0.759737
			chr_6	1529599	57.21	1170426	627	1866.71	0.765185
			chr_7	1389511	57.18	1070171	544	1967.23	0.770178
			chr_8	1258023	57.17	971126	526	1846.25	0.771946
			chr_9	1179249	57.31	882555	446	1978.82	0.748404
			chr_10	1159314	57.22	888746	458	1940.49	0.766614
			chr_11	1141911	57.55	869200	448	1940.18	0.76118
			chr_12	227642	57.08	145454	95	1531.09	0.638959
			chr_13	83012	53.55	23822	16	1488.88	0.286971
			chr_14	76152	52.28	13353	7	1907.57	0.175347
			chr_15	70794	53.82	22618	12	1884.83	0.31949
			chr_16	70742	54.28	13077	9	1453	0.184855
			chr_17	58880	52.76	10565	7	1509.29	0.179433
			chr_18	43679	52.07	10936	7	1562.29	0.250372
	Kwoniella_newhampshirensis_CBS13917	ctg_1	chr_1	1932656	51.16	1427330	710	2010.32	0.738533
		ctg_2	chr_2	1807273	51.11	1298295	643	2019.12	0.718372
		ctg_3	chr_3	1796805	50.98	1313191	651	2017.19	0.730848
		ctg_4	chr_4	1750254	50.83	1256825	596	2108.77	0.718081
		ctg_5	chr_5	1733374	51.09	1284695	600	2141.16	0.741153
		ctg_6	chr_6	1529259	51.17	1122269	516	2174.94	0.733865
		ctg_7	chr_7	1426175	51.1	1092842	505	2164.04	0.766275
		ctg_8	chr_8	1357472	51.06	970781	469	2069.9	0.715139
		ctg_9	chr_9	1331085	50.93	977010	493	1981.76	0.733995
		ctg_10	chr_11	1141205	51.11	831458	404	2058.06	0.728579
		ctg_11	chr_12	1120717	51.11	828272	397	2086.33	0.739055
		ctg_12	chr_13	1115002	50.79	786253	375	2096.67	0.705158
		ctg_13	chr_14	935372	51.24	680164	346	1965.79	0.727159
		ctg_14	chr_10	757708	51.07	540793	262	2064.1	0.713722
		ctg_15		646935	51.34	451378	222	2033.23	0.697718
		chr_16	chr_15	39408	49.82	16112	12	1342.67	0.408851
		chr_17	chr_16	38864	50.02	17901	9	1989	0.460606
	Note: ctg_14 and ctg_15 are part of the same chromosome, broken at the rDNA.
