## Supplementary material for "Comparative genomics of *Cryptococcus* and *Kwoniella* reveals pathogenesis evolution and contrasting karyotype dynamics via intercentromeric recombination or chromosome fusion": S6 Appendix

### Sheet: S6 Appendix - index
S6 Appendix. Transposable element content in Cryptococcus and Kwoniella genomes
	Sheet A. EarlGrey results for each TE category and species (related to Fig 5B)
	Sheet B. Relative percentage of LTR retrotransposons found in centromeric (CEN) versus non-centromeric (Non-CEN) regions (normalized by the total percentage of LTRs; related to Fig 5C)
	Sheet C. Percentage of TEs versus and average centromere length (related to Fig 5F)

### Sheet: A
A. EarlGrey results for each TE category and species (related to Fig 5B)
Organism	tclassif	cov. genome (bp)	count	TE percent
Cryptococcus_neoformans_H99	DNA	49490	65	0.259247
	LINE	38981	52	0.204197
	LTR	721644	576	3.78024
	SINE	11975	5	0.0627295
	Unclassified	274190	267	1.43631
	Non-Repeat	17993617	NA	94.2573
Cryptococcus_deneoformans_JEC21	DNA	112867	127	0.587486
	LINE	95956	72	0.499462
	LTR	788356	687	4.10349
	Unclassified	71262	181	0.370927
	Non-Repeat	18143414	NA	94.4386
Cryptococcus_bacillisporus_CA1280	DNA	48227	57	0.27055
	LINE	48239	50	0.270618
	LTR	218830	250	1.22762
	SINE	9070	16	0.0508821
	Unclassified	122740	173	0.688563
	Non-Repeat	17378420	NA	97.4918
Cryptococcus_decagattii_7685027	DNA	76363	64	0.429765
	LINE	17609	32	0.0991021
	LTR	573682	329	3.22864
	Unclassified	64083	125	0.360654
	Non-Repeat	17036809	NA	95.8818
Cryptococcus_gatti_WM276	DNA	46572	41	0.258089
	LINE	20531	26	0.113777
	LTR	404706	385	2.24277
	SINE	22350	7	0.123858
	Unclassified	69724	189	0.386391
	Non-Repeat	17481032	NA	96.8751
Cryptococcus_tetragattii_IND107	DNA	19166	26	0.107676
	LINE	6879	12	0.0386469
	LTR	202904	267	1.13993
	SINE	52385	5	0.294304
	Unclassified	60564	129	0.340254
	Non-Repeat	17457724	NA	98.0792
Cryptococcus_sp._MF34	DNA	2154	7	0.0120427
	LINE	22802	30	0.127482
	LTR	220278	303	1.23154
	SINE	20597	7	0.115155
	Unclassified	74220	141	0.414953
	Non-Repeat	17546327	NA	98.0988
Cryptococcus_deuterogattii_R265	DNA	2927	9	0.0166779
	LINE	4271	6	0.024336
	LTR	141386	216	0.805613
	Unclassified	113682	130	0.647756
	Non-Repeat	17287856	NA	98.5056
Cryptococcus_depauperatus_CBS7841	DNA	90019	68	0.556381
	LTR	347391	343	2.14712
	Other (Simple Repeat, Microsatellite, RNA)	884	5	0.00546375
	Unclassified	440981	1100	2.72557
	Non-Repeat	15300101	NA	94.5655
Cryptococcus_floricola_DSM27421	DNA	12237	19	0.0563921
	LINE	93266	87	0.4298
	LTR	815264	402	3.75701
	Rolling Circle	34858	47	0.160637
	SINE	10690	50	0.049263
	Unclassified	557595	771	2.56958
	Non-Repeat	20175927	NA	92.9773
Cryptococcus_wingfieldii_CBS7118	DNA	5244	7	0.0251953
	LINE	169679	76	0.81524
	LTR	812724	419	3.90482
	Rolling Circle	11009	17	0.0528939
	SINE	10091	46	0.0484833
	Unclassified	306475	521	1.47249
	Non-Repeat	19498149	NA	93.6809
Cryptococcus_amylolentus_CBS6039	DNA	34700	51	0.171316
	LINE	1808	3	0.00892619
	LTR	87346	86	0.431232
	SINE	11911	53	0.0588052
	Unclassified	224648	472	1.1091
	Non-Repeat	19894583	NA	98.2206
Cryptococcus_sp._OR849	DNA	415	1	0.0021667
	LINE	399	1	0.00208316
	LTR	182978	118	0.955319
	SINE	8655	50	0.0451873
	Unclassified	114268	255	0.596588
	Non-Repeat	18846878	NA	98.3987
Cryptococcus_sp._OR918	DNA	141	1	0.000575028
	LINE	8702	12	0.0354886
	LTR	96732	100	0.394494
	Other (Simple Repeat, Microsatellite, RNA)	132	1	0.000538324
	Unclassified	104367	156	0.425631
	Non-Repeat	24310468	NA	99.1433
Kwoniella_europaea_PYCC6329	LTR	41974	26	0.183827
	Other (Simple Repeat, Microsatellite, RNA)	182	1	0.000797076
	SINE	10899	50	0.0477326
	Unclassified	8133	8	0.0356188
	Non-Repeat	22772273	NA	99.732
Kwoniella_sp._B9012	LINE	254	1	0.00110299
	LTR	41121	28	0.178567
	SINE	11939	52	0.0518448
	Non-Repeat	22975024	NA	99.7685
Kwoniella_botswanensis_CBS12716	LTR	14766	18	0.0641798
	SINE	9781	48	0.0425127
	Unclassified	216289	10	0.940091
	Non-Repeat	22766410	NA	98.9532
Kwoniella_mangrovensis_CBS8507	DNA	2525	7	0.0110761
	LTR	32466	29	0.142414
	SINE	11228	51	0.0492523
	Unclassified	141397	49	0.620246
	Non-Repeat	22609307	NA	99.177
Kwoniella_bestiolae_CBS10118	LINE	146047	16	0.594856
	LTR	27980	32	0.113964
	SINE	11229	58	0.0457362
	Unclassified	22570	33	0.0919286
	Non-Repeat	24343839	NA	99.1535
Kwoniella_dejecticola_CBS10117	DNA	370	1	0.001546
	LTR	7504	15	0.0313545
	Other (Simple Repeat, Microsatellite, RNA)	678	3	0.00283294
	SINE	7802	42	0.0325997
	Unclassified	6566	20	0.0274352
	Non-Repeat	23909850	NA	99.9042
Kwoniella_pini_CBS10737	LINE	469	1	0.00224538
	LTR	20671	22	0.0989643
	Other (Simple Repeat, Microsatellite, RNA)	11605	21	0.05556
	SINE	5065	26	0.0242491
	Unclassified	7840	15	0.0375347
	Non-Repeat	20841688	NA	99.7814
Kwoniella_dendrophila_CBS6074	LTR	492	3	0.00213671
	Unclassified	22098	55	0.0959697
	Non-Repeat	23003430	NA	99.9019
Kwoniella_shivajii_CBS11374	LTR	3590	5	0.016192
	Other (Simple Repeat, Microsatellite, RNA)	150	1	0.000676544
	SINE	5824	29	0.026268
	Unclassified	37230	83	0.167918
	Non-Repeat	22124702	NA	99.7889
Kwoniella_heveanensis_CBS569	LTR	3989	7	0.0158045
	Non-Repeat	25235652	NA	99.9842
Kwoniella_sp._CBS6097	LINE	722	1	0.00276858
	LTR	12219	17	0.046855
	Other (Simple Repeat, Microsatellite, RNA)	3230	5	0.0123858
	Penelope	113	1	0.00043331
	Unclassified	18976	32	0.0727654
	Non-Repeat	26043052	NA	99.8648
Kwoniella_sp._CBS9459	DNA	2082	8	0.00824997
	LTR	6068	9	0.0240446
	Other (Simple Repeat, Microsatellite, RNA)	5570	9	0.0220712
	SINE	7577	36	0.030024
	Unclassified	16863	31	0.06682
	Non-Repeat	25198308	NA	99.8488
Kwoniella_sp._DSM27419	LTR	18483	15	0.102208
	Other (Simple Repeat, Microsatellite, RNA)	10460	30	0.0578422
	SINE	3828	24	0.0211683
	Unclassified	45087	70	0.249324
	Non-Repeat	18005810	NA	99.5695
Kwoniella_newhampshirensis_CBS13917	LTR	78520	93	0.383781
	Other (Simple Repeat, Microsatellite, RNA)	42077	56	0.205659
	SINE	4697	20	0.0229575
	Unclassified	90392	189	0.441808
	Non-Repeat	20243878	NA	98.9458
Kwoniella_shandongensis_CBS12478	LTR	109901	145	0.515839
	Other (Simple Repeat, Microsatellite, RNA)	208	1	0.000976283
	SINE	7699	32	0.0361366
	Unclassified	164222	449	0.770804
	Non-Repeat	21023262	NA	98.6762
Note: SINES, Penelope and Non-Repeat were not ploted in Fig 5B

### Sheet: B
B. Relative percentage of LTR retrotransposons found in centromeric (CEN) versus non-centromeric (Non-CEN) regions (normalized by the total percentage of LTRs; related to Fig 5C)
Organism	tclassif	cov. genome (bp)	count	genome size (bp)	cen TEs (bp)	non_cen TEs (bp)	percent_TEs_cen	percent_TEs_non_cen	total_percent	normalized_TE_percent_cen	normalized_percent_non_cen
Cryptococcus_neoformans_H99	LTR	721644	576	19089897	591030	130614	0.0309604	0.00684205	0.0378025	81.9005	18.0995
Cryptococcus_deneoformans_JEC21	LTR	788356	687	19211855	753348	35008	0.0392127	0.00182221	0.0410349	95.5594	4.44063
Cryptococcus_bacillisporus_CA1280	LTR	218830	250	17825526	198813	20017	0.0111533	0.00112294	0.0122762	90.8527	9.14726
Cryptococcus_decagattii_7685027	LTR	573682	329	17768546	431796	141886	0.0243011	0.00798523	0.0322863	75.2675	24.7325
Cryptococcus_gatti_WM276	LTR	404706	385	18044915	369874	34832	0.0204974	0.00193029	0.0224277	91.3933	8.60673
Cryptococcus_tetragattii_IND107	LTR	202904	267	17799622	189859	13045	0.0106665	0.000732881	0.0113994	93.5709	6.42913
Cryptococcus_gatti_MF34	LTR	220278	303	17886378	196911	23367	0.011009	0.00130641	0.0123154	89.3921	10.6079
Cryptococcus_deuterogattii_R265	LTR	141386	216	17550122	131147	10239	0.00747271	0.000583415	0.00805612	92.7581	7.24188
Cryptococcus_depauperatus_CBS7841	LTR	347391	343	16179376	199895	147496	0.0123549	0.0091163	0.0214712	57.5417	42.4583
Cryptococcus_floricola_DSM27421	LTR	815264	402	21699837	682606	132658	0.0314567	0.00611332	0.03757	83.7282	16.2718
Cryptococcus_wingfieldii_CBS7118	LTR	812724	419	20813371	631669	181055	0.0303492	0.00869898	0.0390482	77.7224	22.2776
Cryptococcus_amylolentus_CBS6039	LTR	87346	86	20254996	69391	17955	0.00342587	0.000886448	0.00431232	79.4438	20.5562
Cryptococcus_sp._OR849	LTR	182978	118	19153593	180808	2170	0.0094399	0.000113295	0.00955319	98.8141	1.18594
Cryptococcus_sp._OR918	LTR	96732	100	24520542	95807	925	0.00390721	3.77235e-05	0.00394493	99.0437	0.956252
Kwoniella_europaea_PYCC6329	LTR	41974	26	22833461	41052	922	0.00179789	4.03793e-05	0.00183827	97.8034	2.19659
Kwoniella_sp._B9012	LTR	41121	28	23028338	40676	445	0.00176635	1.9324e-05	0.00178567	98.9178	1.08217
Kwoniella_botswanensis_CBS12716	LTR	14766	18	23007246	14506	260	0.000630497	1.13008e-05	0.000641798	98.2392	1.7608
Kwoniella_mangrovensis_CBS8507	LTR	32466	29	22796923	32357	109	0.00141936	4.78135e-06	0.00142414	99.6643	0.335736
Kwoniella_bestiolae_CBS10118	LTR	27980	32	24551665	27764	216	0.00113084	8.79777e-06	0.00113964	99.228	0.77198
Kwoniella_dejecticola_CBS10117	LTR	7504	15	23932770	6544	960	0.000273433	4.01124e-05	0.000313545	87.2068	12.7932
Kwoniella_pini_CBS10737	LTR	20671	22	20887338	20671	0	0.000989643	0	0.000989643	100	0
Kwoniella_dendrophila_CBS6074	LTR	492	3	23026020		492	0	2.13671e-05	2.13671e-05	0	100
Kwoniella_shivajii_CBS11374	LTR	3590	5	22171496	3102	488	0.000139909	2.20102e-05	0.000161919	86.4067	13.5933
Kwoniella_heveanensis_CBS569	LTR	3989	7	25239641	3347	642	0.000132609	2.54362e-05	0.000158045	83.9057	16.0943
Kwoniella_sp._CBS6097	LTR	12219	17	26078312	8867	3352	0.000340014	0.000128536	0.00046855	72.5673	27.4327
Kwoniella_sp._CBS9459	LTR	6068	9	25236468	5535	533	0.000219325	2.11202e-05	0.000240445	91.2162	8.78379
Kwoniella_sp._DSM27419	LTR	18483	15	18083668	13399	5084	0.000740945	0.000281138	0.00102208	72.4936	27.5064
Kwoniella_newhampshirensis_CBS13917	LTR	78520	93	20459564	29536	48984	0.00144363	0.00239419	0.00383782	37.6159	62.3841
Kwoniella_shandongensis_CBS12478	LTR	109901	145	21305292	12733	97168	0.000597645	0.00456074	0.00515838	11.5859	88.4141

### Sheet: C
C. Percentage of TEs versus and average centromere length (related to Fig 5F)
Organism	percentage TEs	Avg_cen_length (bp)
Cryptococcus_neoformans_H99	5.67999	47984
Cryptococcus_deneoformans_JEC21	5.56136	69341
Cryptococcus_bacillisporus_CA1280	2.45735	21953
Cryptococcus_decagattii_7685027	4.11816	35320
Cryptococcus_gatti_WM276	3.00103	32901
Cryptococcus_tetragattii_IND107	1.62651	22302
Cryptococcus_sp._MF34	1.78602	22912
Cryptococcus_deuterogattii_R265	1.49438	14820
Cryptococcus_depauperatus_CBS7841	5.43454	46595
Cryptococcus_floricola_DSM27421	6.97342	77613
Cryptococcus_wingfieldii_CBS7118	6.27064	75378
Cryptococcus_amylolentus_CBS6039	1.72057	34861
Cryptococcus_sp._OR849	1.55616	28778
Cryptococcus_sp._OR918	0.856727	40925
Kwoniella_europaea_PYCC6329	0.220243	17567
Kwoniella_sp._B9012	0.17967	22768
Kwoniella_botswanensis_CBS12716	1.00427	11994
Kwoniella_mangrovensis_CBS8507	0.773736	17316
Kwoniella_bestiolae_CBS10118	0.800748	8383
Kwoniella_dejecticola_CBS10117	0.0631686	7236
Kwoniella_pini_CBS10737	0.194304	6045
Kwoniella_dendrophila_CBS6074	0.0981064	5959
Kwoniella_shivajii_CBS11374	0.184787	6860
Kwoniella_heveanensis_CBS569	0.0158045	7266
Kwoniella_sp._CBS6097	0.134775	8277
Kwoniella_sp._CBS9459	0.121186	8154
Kwoniella_sp._DSM27419	0.409375	9850
Kwoniella_newhampshirensis_CBS13917	1.03125	6548
Kwoniella_shandongensis_CBS12478	1.28762	7392
