## Supplementary material for "Comparative genomics of *Cryptococcus* and *Kwoniella* reveals pathogenesis evolution and contrasting karyotype dynamics via intercentromeric recombination or chromosome fusion": S7 Appendix

### Sheet: S7 Appendix - index
S7 Appendix. List of strains, primers and plasmids used in this study.
	Sheet A. List of strains
	Sheet B. List of primers
	Sheet C. List of plasmids

### Sheet: A
A. List of strains
Strain	Species	Genotype	Origin
MP60	Kwoniella bestiolae CBS10118	CBS10118 mCherry-CENP-A::NEO	This study
MP61	Kwoniella europaea PYCC6329	PYCC6329 mCherry-CENP-A::NEO	This study
MP283	Kwoniella pini CBS10737	CBS10737 mCherry-CENP-A::NEO	This study
TOP10_pMP01	E. coli TOP10	AMPR ; KANR; NEOR	This study
TOP10_pMP02	E. coli TOP10	AMPR ; KANR; NEOR	This study
TOP10_pMP03	E. coli TOP10	AMPR ; KANR; NEOR	This study

### Sheet: B
B. List of primers.
Primers	Sequence 5'-3'	Template	Notes
MP247/JOHE46578	TCGTTAGATTATGGGGTGCTGG	promotor region of Cenp-A of K. bestiolae (CBS10118)
MP248/JOHE46579	CTTGAAGCGCATGAACTCCTTGATGATGGCCATGTTATCCTCCTCGCCCTTGCTCACCATGGTGTTGTCCGATGACGGATG	promotor region of Cenp-A of K. bestiolae (CBS10118)	contains complementary tail for overlap extension PCR construct
MP249/JOHE46580	CTTCAACCTCCAGTCGTCCTATCCACCTATAATCAACGTCATCCGTCATCGGACAACACCATGGTGAGCAAGGGCGAGGAGG	mCherry ORF from pVK50	contains complementary tail for overlap extension PCR construct
MP250/JOHE46581	TGACGGACGTCCTCCCCCTCCCGTCGGATCTGATACTGTTCGTGCCATGCCACCGCCACCCTTGTACAGCTCGTCCATGCCG	mCherry ORF from pVK50	contains complementary tail for overlap extension PCR construct
MP251/JOHE46582	CGCGCCGAGGGCCGCCACTCCACCGGCGGCATGGACGAGCTGTACAAGGGTGGCGGTGGCATGGCACGAACAGTATCAGATCCGACG	Cenp-A ORF of K. bestiolae plus terminator region (CBS10118)	contains complementary tail for overlap extension PCR construct
MP252/JOHE46583	ATGACTATAGGGGATCATAATGGG	Cenp-A ORF of K. bestiolae plus terminator region (CBS10118)
MP253/JOHE46584	ataatt GGGCCCGTTTCGGACAGTGTGTTGAGTG	Overlap extension PCR	the restriction site for ApaI is underlined; low caps indicate added tail for improved digestion of restriction enzyme
MP254/JOHE46585	aaattCTCGAGTGTGATGGAAAAGAGTCAACAAACAGG	Overlap extension PCR	the restriction site for XhoI is underlined; low caps indicate added tail for improved digestion of restriction enzyme
MP267/JOHE50133	TTACCTATTGTCGGTACGGCTGG	promotor region of Cenp-A of K. europaea (PYCC6329)
MP268/JOHE50134	CTTGAAGCGCATGAACTCCTTGATGATGGCCATGTTATCCTCCTCGCCCTTGCTCACCATGATTCTCGAGTCAGGTGGAAGTAGAGG	promotor region of Cenp-A of K. europaea (PYCC6329)	contains complementary tail for overlap extension PCR construct
MP269/JOHE50135	TTGTAACTCCACACTCATATCACTTCACTCGAACCTCTACTTCCACCTGACTCGAGAATCATGGTGAGCAAGGGCGAGGAGG	mCherry ORF from pVK50	contains complementary tail for overlap extension PCR construct
MP270/JOHE50136	TGATGGACGTCCTCCACCTCCTATTGGATCTGATACTGTCCTGGCCATGCCACCGCCACCCTTGTACAGCTCGTCCATGCCG	mCherry ORF from pVK50	contains complementary tail for overlap extension PCR construct
MP271/JOHE50137	CGCGCCGAGGGCCGCCACTCCACCGGCGGCATGGACGAGCTGTACAAGGGTGGCGGTGGCATGGCCAGGACAGTATCAGATCC	Cenp-A ORF plus terminator region of K. europaea (PYCC6329)	contains complementary tail for overlap extension PCR construct
MP272/JOHE50138	AAGTGGGAATATGACGATTGGGG	Cenp-A ORF plus terminator region of K. europaea (PYCC6329)
MP273/JOHE50139	ataattTCTAGATAACTACGTAGAAAAATTCCTAGGACAGTG	Overlap extension PCR	the restriction site for XbaI is underlined; low caps indicate added tail for improved digestion of restriction enzyme
MP274/JOHE50140	aaattGCGGCCGCGGTGGATCCGAACGATGACG	Overlap extension PCR	the restriction site for NotI is underlined; low caps indicate added tail for improved digestion of restriction enzyme
MP277/JOHE50148	ATTTATTAGGACATCGTGAAAGATCAGG	promotor region of Cenp-A of K. dendrophila (CBS6074)
MP278/JOHE50149	CTTGAAGCGCATGAACTCCTTGATGATGGCCATGTTATCCTCCTCGCCCTTGCTCACCATTTGTAAAGGTTACAGAAATGAGGATGAAGG	promotor region of Cenp-A of K. dendrophila (CBS6074)	contains complementary tail for overlap extension PCR construct
MP279/JOHE50150	CTTGTGGAATTTCCCGGTCAATCTCAACTCCCTTCATCCTCATTTCTGTAACCTTTACAAATGGTGAGCAAGGGCGAGGAGG	mCherry ORF from pVK50	contains complementary tail for overlap extension PCR construct
MP280/JOHE50151	TGACTGACGACCTCCACCAACTGTAGGATTCGATACAGTTCTTGCCATGCCACCGCCACCCTTGTACAGCTCGTCCATGCCG	mCherry ORF from pVK50	contains complementary tail for overlap extension PCR construct
MP281/JOHE50152	CGCGCCGAGGGCCGCCACTCCACCGGCGGCATGGACGAGCTGTACAAGGGTGGCGGTGGCATGGCAAGAACTGTATCGAATCC	Cenp-A ORF plus terminator region of K. dendrophila (CBS6074)	contains complementary tail for overlap extension PCR construct
MP282/JOHE50153	AAATTACCAATTGGAATATTCGC	Cenp-A ORF plus terminator region of K. dendrophila (CBS6074)
MP285/JOHE50205	ATAATTGGGCCCATTCGATCTCGTTGGTATTC	Overlap extension PCR	the restriction site for ApaI is underlined; low caps indicate added tail for improved digestion of restriction enzyme
MP286/JOHE50204	AAATTCTCGAGTCCATTGATCCATTGATTATG	Overlap extension PCR	the restriction site for XhoI is underlined; low caps indicate added tail for improved digestion of restriction enzyme

### Sheet: C
B. List of plasmids.
Plasmids	Characteristics	Cse/Cenp-A gene used	References
pVY50	Size 8529 bp; Bacterial marker: Ampicilin & Kanamicin;Fungal marker: G418	C. amylolentus / CBS6039	Sun S, et al. (2017) PLOS Biol. 15:e2002527.
pMP01	Size 8981 bp; Bacterial marker: Ampicilin & Kanamicin;Fungal marker: G418	K. bestiolae / CBS10118	This work
pMP02	Size 9235 bp; Bacterial marker: Ampicilin & Kanamicin; Fungal marker: G418	K. europaea / PYCC6329	This work
pMP03*	Size 9318 bp; Bacterial marker: Ampicilin & Kanamicin; Fungal marker: G418	K. dendrophila / CBS6074	This work
*used to transform K. dendrophila without success, used on K. pini with success
